## Supplementary material for "Cell type-specific driver lines targeting the *Drosophila* central complex and their use to investigate neuropeptide expression and sleep regulation": Table of additional split-GAL4 lines, organized by CX structure and cell type

### Sheet: Sheet1
Abbreviated name	Formal name	Lines that might contain this celltype
vDeltaA_a	AF, AB-FBl8	IS66003 IS≠SS
vDeltaA_b	FB1D0FB8	SS50485?+ct	SS84332✅	IS84329 or vDB
vDeltaB	FB1D0FB7_1	IS50422?	SS50485?+ct	SS00266 ✅	SS84333✅	IS84329 or Ars	SS84389✅+vDeltaC?	IS82740?	SS82796✅
vDeltaC	FB1D0FB7_2	SS50485?+ct	SS00268 ✅new omnibus		SS02953✅	SS84389✅+vDeltaC?	IS84390?+ct	IS84321?+ct	IS82794✅exc
vDeltaD	FB1D0FB6	SS60482✅+vDC&vDE? and non-CX ct	SS84382?+ctIS≠SS	SS02951✅ plus vDE
vDeltaE	FB1,2,3D0FB6v	SS02951✅ plus vDD	SS60491?+vDelta ct✅	SS82718✅best fit; alt could be vDG+vDF: unlikely
vDeltaF	FB1,2,3D0FB5d	SS82784+vDG?best hit✅		SS60428 vDG, vDF, vDJ; ~25CB
vDeltaG	FB1,2D0FB5d	SS82763? likely vDG+ 2nd vD ct	SS82784+vDF?best hit✅		SS60491?+E?	SS60428 vDG, vDF, vDJ; ~25CB
vDeltaH	FB1,2D0FB5	2950+ct bad omnibus		SS84345✅most likely		SS60493?+vDelta cts✅	SS84394?IS≠SS
vDeltaI	FB1D0FB5
vDeltaJ	FB1D0FB5v	SS82776 ✅ vDJ best based on CB# and F2 match; but could be vDK, vDL or vDM		IS82756?+ct	SS60428 vDG, vDF, vDJ; ~25CB
vDeltaK	FB1vD0FB4d5v	SS60748?+ct?	IS60744?	SS84385?	SS82776 ✅ vDJ best based on CB# and F2 match; but could be vDK, vDL or vDM	SS00285	SS00282	SS60427 ✅ A line	SS60744?	SS60745?	SS60750✅	SS60755M+vDL	SS60756&L?
vDeltaL	FB1vD0FB4	SS60755+vDK	SS82776 ✅ vDJ best based on CB# and F2 match; but could be vDK, vDL or vDM		SS60730 or M?	SS60434probMandL CB#		SS60728>M see ws notes	SS60756&K?	SS84374✅	SS84371✅	SS84327✅could beDM but CB# suggestsDL	SS84328✅orK, L >
vDeltaM	FB1vD0FB4	SS82780	SS00281✅	SS82776 ✅ vDJ best based on CB# and F2 match; but could be vDK, vDL or vDM	SS60730 or L?	SS60434probMandL CB# MCFO is vDL			SS61426 NOT vDeltaM
hDeltaA	FB4D5FB4	SS65351	SS85283	SS82789✅	SS59768	IS84387? Or DeltaM?	IS85283?orDI?	IS85290	IS82714	SS64464✅saveGMR	SS60292	SS63970?+D/E+L?		SS63989?+DF?	SS97035 or B?		IS68026?	IS85299?	IS92422	IS92423?
hDeltaB	FB3,4vD5FB3,4v	SS64527✅new omnibus;MCFO confirmed	SS63915omnibus;	SS65176	SS64467?good line		SS61612	SS63915✅	SS97035 or A?
hDeltaC	FB2,6D7FB6	SS65901and hDeltaM		SS02863exc✅	00414+another	IS96914?	IS96934?	SS96938✅	SS63942+hDD	SS102081✅RS	SS102100✅	IS96914	IS102101	IS102095	IS102099	IS102065	IS102080	IS101405?
hDeltaD	FB1,8D3FB8	SS64505✅c chance it's hDeltaE was omn	IS83803+E?	IS83808+E?	SS00045✅	SS65202✅exc	SS00010	SS00276	SS00016 or E	SS65200✅exc>~10CB?was omn	SS60286?	SS63957?+hDeltact		SS63970?+D/E+L?		SS63964?+ct?	IS97073+F?	IS97020 or E	SS84382 1 brain hDD, other hDF
hDeltaE	FB1,7D3FB7	SS00011 great line	SS63587? 2nd ct in mcfo was omn	SS54689✅ 2 MCFO have second cell type that don't see in overall pattern						SS54680also second ct in MCFO;	SS90984bestkeep		SS00016 or D	SS97085✅DeltaE &DeltaF?			SS63970?+D/E+L?		IS97020 or D
hDeltaF	FB1,6d,7D2FB6,7	SS00291	SS63121✅best keep as new omnibus if MCFO confirms and toss 64363	SS00289?	SS64363	SS53683✅newomn	SS54903	IS76970?another ct? need MCFO	IS80796 probably	IS83817	SS63959	SS58449	SS63989?+DA?	IS97087	IS97073+D?	IS97090	SS84382 1 brain hDD, other hDF	IS84378?	SS97100hDL&Fbest guess✅
hDeltaG	FB2,3,5d6vD3FB6v	SS02857?+M and maybe DI,D; something may have changed with this line;G,D 65888 better;was omn		SS65888 +hDeltaH		SS85319+FB hDelta ct✅	IS85300?	IS85298
hDeltaH	FB2d,4D3FB5	SS60474cMwas omn	IS92507	SS65888 +hDeltaG		SS00419+rub	SS92513✅	SS92512✅exc	SS92419 SS blank exc	SS91776bestfitvgood✅	IS91778
hDeltaI	FB2,3,4,5D5FB4,5v	SS65342✅exc line	SS60921 plus hDeltaM?	SS60919✅cbest	SS60925✅better fit than hDeltaJ morph and CB#	SS64451?	SS63547✅;CB#=I; MCFO shows one brain J;omn for J but no longer omn		SS91764	IS65120+DJ?	SS65120:IS has hDI; expect still in SS but only 1 of two Deltas in SS.	SS51370✅share parent with 60919;60919>			SS96932?	SS92468?
hDeltaJ	FB1,2,3,4D5FB4,5	SS91768✅
hDeltaK	EBFB3,4D5FB6	SS63089 ✅new omnibus	SS66053discard if 63158IS=SS	IS65092	SS63158✅best robot	SS02868	SS59455	SS63611	SS63607	SS63641	SS63122✅ exc
hDeltaL	FB2,6D5FB6d	SS63922no longerL	SS59769+hDeltaA		SS60415	SS61640.OLVNC	IS97068?	SS96918✅		SS63970A?+D/E+L?	SS97100hDL&Fbest guess✅
hDeltaM	FB2,4D3FB5	SS59766✅best	IS65343	IS84387? Or DeltaA?	IS84365best but IS≠SS;A/B copies tested, both blank		SS65904 good line		SS84361 robot or omnibus?keep if 84365 IS≠SS		SS65903?exc line		SS84386	SS65922✅	SS84383was omnibus for wrong ct			IS84384?confirm		IS91771?	IS92462
FB1A	SMPSIPFB1,3	SS59684 or 1F?or1B? Omn for GM but confirm for final omn	SS60125c+ct	IS63101 also has B		SS59689✅best hit	SS59689+1F?	IS70321+1F?good	SS82707 1F maybe 1A or B in 1/3 brains✅	SS75852✅omnibus	IS59681SS blank	IS59682+ct
FB1B	SMPSLPFB1d	IS59673cmis#?	SS59695✅ best fit but FB not aligned	SS69833robot	SS72913+1B	SS69681 ✅ good line	SS62390	SS62389	SS04685?+1f	SS59684?+1A?1F?	IS82705?	IS59635	IS59637+1F	SS59684 1F?+1B✅
FB1C	LALNOmFB1	IS65269?	SS63934c	IS63931c	IS65268c	IS63880	SS63873BEST line; shares parent with omnibus	IS63926c	SS63866cM nice	IS65231?	SS63927cwas omibus	SS63879✅newomn		IS63929
FB1D	SLPFB1d	SS04782 +/or 1E_b	08077 + ct	61911 +ct	60086? +ct	SS61706lots ct	SS62558+4E,2I_a,2H_b,1E_b, need better		IS62363?+ct	SS59710+ct	SS59709✅good+1E_b		IS87399
FB1E_a	SIPSMPFB1d	IS94611✅ good, SS bad. Worth remake	SS66112✅ IS has another ct
FB1E_b	SLPSIPFB1d	SS04782 +/or 1D	SS62558M+1D,4E,2I_a,2H_b,1E_b			SS59710+1D,2I_a,2H		IS93982+ct	IS39257?	IS70365?
FB1F	SMPSIPFB1d	SS59693?1F and B;	SS59684 1F?+1B✅		IS59637+1B	02813?or 1A+1B		SS04685+FB1B	SS60076+2L	IS59682	SS82707 1F maybe 1A or B in 1/3 brains✅		IS82729?+1B?	IS82706?	SS59642✅	SS63564✅	IS59690	SS60854 also has B
FB1G	SMPSIPFB1d,3	SS65999✅good Bcopy	IS65997	SS66114✅replace dead omnibus;66114 >	SS87537died	IS66093	IS65995+ct
FB1H	CRENO2,3FB1-4	SS89807✅	SS89812✅	IS89806?	SS89741✅
FB1I	SMPSIPFB1d,7	IS63543?+1J✅SS blank; worth remake	IS69867?+ct	IS63897?
FB1J	SLPSIPFB1,7,8	IS63543?+1I✅SS blank; worth remake	IS66036	IS66092	IS66035+ct	IS66091	IS66090notbad	IS66089	IS63541?+ct	IS68674?+ct	IS63525?+ct	SS63891?+t	IS68678?+ct	IS63564 ✅exc	SS68682+SAF✅		IS69780+ct	IS62174	**SS63888✅+ct temp omn
FB2A	NOaLALFB2	SS65380✅	SS70261✅cwasomnibus; shares parent with 70302 which apparently is now ok…s; 70261>	SS70302✅best; keep; shares parent	IS48817(Yoshi)	SS61221+ct	62031+ct	SS62499
FB2B_a	LALCREFB2_1	SS62180?a or b?omnibus	SS19425✅better than 62175; may be _a only	SS62200exc	SS62175✅a&b	IS69687?	SS04819	SS49376 ✅new omnibus;requested remain on robot;only one with _a only				SS51318	SS96709_a;2✅nice but only 1 image	SS62182 2✅and maybe also b		SS62190 IS looks like b, SS like a
FB2B_b	LALCREFB2_1	SS57264✅predom b	SS62180?a or b?omnibus save for me when GMR done		SS62200exc	SS62175✅Ma&b	SS51318	SS62182 a and maybe also b		SS62190 IS looks like b, SS like a
FB2C	SMPCREFB2_1	SS02729+ct	SS75853?SS blank	SS62473 ✅was omnibus	IS95627?	SS66082+2L	SS69732✅>62473	SS66080✅	Possibly also 65871, 32357, 65908, 65910, 65896yes, 65854
FB2D	LALCREFB2_2	IS69787+NoLAL?	SS69875✅	IS69879?	SS69695✅excline	SS69806✅exc	IS66010+ct	SS70398 or 2D
FB2E	SCLSMPFB2	SS95726 best hit✅	SS61907	SS61624?✅good	SS67760✅	IS93971?+ct	IS59625	SS59628	SS59643+2I_a
FB2F_a	SIPSMPFB2	IS68068	SS70902wasGM omn;61703 >	SS60878+2F_c,2H_b but 3CB		SS61703✅ H_aor_b&F_a		SS93951?	SS02916✅besthitbymcfo		SS94006_a,b,c combo✅	SS93973+2J+2H_a	SS94612_a or b_or c✅	SS94610 FB2F_a,b or both - no morph diff✅)		SS94582c or b or a; 2 CB like c✅
FB2F_b	SIPSMPFB2	IS70361?	SS61487?	SS94612_a or b_or c✅	SS61703 H_a&_b&F_a/_b?		SS94610 FB2F_a+_b?✅	SS61907mess:SS≠MCFO		IS94583+2H_a?	SS94577:SS blank	SS94006_a,b,c combo✅		SS94610 FB2F_a,b or both - no morph diff)✅	SS94582c or b or a; 2 CB like c✅
FB2F_c	SIPSMPFB2	SS61140+ct	SS94006_a,b,c combo✅	IS94461?SS:2G_a or 2M?+2F_c?	IS94604	IS94617	IS94619?	SS95702 IS≠SS	SS94036✅	IS93994?	IS60720?	SS94612_a or b_or c✅		omnSS94582c or b or a; 2 CB like c✅
FB2G_a	SMPSIPFB2	SS94458_a&b?✅	SS94538?	IS68089?	SS94447_a&b?✅	SS94573weak+FBct✅	IS94457?	IS94559+b
FB2G_b	SIPLALFB2	SS60090keep;was omnibus	SS94479✅c think saw one _a	SS61917		SS94481✅+weak 6B	SS67898?	IS94559+a	SS94447_a&b?✅	SS94446✅best hit, better than _a; +CX ct		SS94458_a&b?✅
FB2H_a	SIPSCLFB2	SS02819?	SS60877 +H_b?+2Jwas omn	IS68119_a and _b?	IS68007_a and b?	IS68051_a+_b?	IS66111_a_b+ct	IS88055_a_b+ct	IS01978_, _b+ct	IS68053_a_b+ct	IS70359_a_b+ct	IS67988_a_b+ct	IS67985_a_b+ct	SS61216_a_b+ct was omn	SS59701_a?b?2J?more?	SS61217_a or _b?		IS68120_a_b+ct	SS60880_a_b+ctwas omnibus	SS61220	SS60766not great;		SS60725?	IS62448	SS94055 also I?	SS61216+_b+ct	SS61217a+b+2J?	SS61224	SS32243✅SS has extra ct	SS61884✅a+b+ maybe 2F	SS61703 H_a&_b&F_a/_b?;no longer omnibus				SS61894+b	SS62575+_b?	IS94583+2F_b	SS93973+2F_a+2J		SS94597✅a,b+ct? bc 3 CB on left	IS95682?+ct	IS94066?	SS60725	SS94631+_b+ct✅
FB2H_b	SIPSCLFB2	SS60877 +H_a?+2Jwas omn	IS68119_a and _b?	IS68007_a and b?	IS68051_a+_b?	IS66111_a_b+ct	IS88055_a_b+ct	IS01978_, _b+ct		IS70359_a_b+ct	IS67988_a_b+ct	IS67985_a_b+ct	SS61216_a_b+ct was omn	SS59701_a?b?2J?more?	SS61217_a or _b?		IS68120_a_b+ct	SS60880_a_b+ctwas omnibs	SS61220	61895 a only?+ct	SS60725?	IS62448	SS94055	SS61216+_a+ct	SS61217a+b=2j?	SS61224	SS32243✅	SS61884✅a+b+ maybe 2F	SS61703 H_a&_b&F_a/_b?			SS62558M+1D,4E,2I_a,2H_b,1E_b		SS61894+a	SS62575+_a?	SS94597✅a,b+ct? bc 3 CB on left			SS60725	SS94631+_a+ct✅
FB2I_a	SMPATLFB2	IS95677 might be _a and _b		SS75929✅might be best	SS94571✅-a and _b	SS61885? 56319 BETTER					SS60936_a&_b✅was omn; 67764 better+ct		SS94830✅		56319 a and b✅	SS39260besthit+CXct??✅		SS54610gmr+ct?		SS94825 ✅but only 1 CB per side, not 4 or 5				SS62558M+1D,4E,2I_a,2H_b,1E_b			SS94525?2J?	IS94801	IS94776	SS67764✅was omn		SS94844?	SS67803 exc 94845>	SS94821 exc 94845>		SS94845✅	SS67855	IS59704	SS59643+2E
FB2I_b	SMPATLFB2	IS71516+ct		SS75918✅?	SS94571✅-a and _b		SS56319 ✅prob b and a; was omn; replace with SS75918
FB2J	SMPPLPFB2	SS93973+2F_a+2H_a remove as Geo omn		IS94472+FB2?	SS50368✅	SS60954✅+ctM		SS60148?	SS62521	SS94525?2I_a??	IS71519+ct	IS13990	IS59647?	IS94598	IS59641?
FB2K	LALSMPFB2	SS59604✅ B copy good		SS70921+4A	SS70398 or 2D	IS47358FIG OUT RIGHT IS	SS75675✅+3C best guess; could be one more?
FB2L	SMPCREFB2_2	SS66082+2C	IS75851	SS75687	SS75672✅	SS60076+1F	SS65906+1F?✅1F in IS; can't be certain in SS
FB2M	SIPCREFB2	SS94007✅	BJD 120E09	BJD 120C01
FB3A	LALNO2FB3	IS94877	SS94879✅	SS94817✅	SS94812 nice;94817 better	SS62755	IS70852
FB3B	EBCREFB3	SS75730+ct	SS75652-3B?&3C?✅reasonable chance 3B; need mcfo	IS75655	IS75937?+3E?	SS75661+3C✅	IS75857?	IS75856?
FB3C	LALSMPFB3	SS75735✅robotonly3C	SS75651✅	SS75664✅>75651and 75661?rs	SS75941C&E?	SS75724✅exc	SS75731+3E?>75735		SS65383✅only3C	SS75661+3B✅	SS75732+3E?✅	IS75674	IS75940	IS75938?	IS65316weak	SS65285remove as GM placeholder		SS75704?✅IS has 3E		SS75858✅must have another 3 bc of CB#		SS75652-3B?&3C?✅		SS75703✅	SS75729
FB3D	LALCREFB3	SS62977✅	SS69881✅	IS69789?+ct	SS69904+4B+ct?not good
FB3E	SMPLALFB3	SS75732?+3C?✅	SS75941C&E?	SS61406+ct	SS75731+3E?>75735		SS75705✅weak 3E+3C	IS65895	IS75855	IS75939	IS75937?+3B?		IS75703+3B?
FB4A	CRESMPFB4_1	IS66018	IS72322	SS62510	SS66578✅+occ weak l5	SS66558	SS69905?orD?+ctremove omn	IS66519?	IS69783?	SS87102✅	IS65854	66631	66049	SS02904 plus FB4E		SS60051M best hit &4G		SS62034+ct	SS66653multct	SS87118✅exc	IS87132	IS87140excline		IS87079	IS87073exc	IS87127exc	SS95628✅	SS72322+4A;✅ 1-3CB per hem but 5J only 1. 4A good fit but not enough CB. Not 5M, 5W, 5K, 5L, 4D	SS87100✅
FB4B	NO2LALFB4	SS60112✅c	SS67622✅robot?good,robot?nonoverlapping parents;no longer robot since latest was shared parent ok	SS67567	SS61415	SS61169excellentline	SS61391exc line	SS62952✅exc line; share parent 60112		IS69899	IS70920	IS70923
FB4C	CRENO2FB4_1	IS94624weak	SS94615✅new omnibus Mc	SS94623✅robot
FB4D	CRESMPFB4_2	SS66526✅?plus cx ct	IS75702ok	SS75680✅+cx ctbest have	SS02752+4J	IS75936weak	SS00292	SS60355+FB6P(weak)	IS66563	IS87122good
FB4E(EMs vary)	CRELALFB4_1	SS02904 plus FB4A	SS62506!✅might be clean!		SS62558M+1D,4E,2I_a,2H_b,1E_b			SS66550✅	IS66531
FB4F_a	CRELALFB4_2	IS101447+ct	NO hits Hideo search of IS, SS
FB4F_b	CRELALFB4_2
FB4G	CRELALFB4_3	SS61532omnibus+3A;	SS16638 +LCNOpm		SS02825	SS04679+NO		SS87094+4H?	IS68765?+ct	SS66615?orH?IS≠SS	SS04679	IS66633?	SS101002✅	IS101005	SS92647+weakLCNOpm✅	SS102117SSblank	IS102125	SS60051 4A &4Gwas omn		IS68741
FB4H	CRELALFB4_4	66559?+ct	57622?	SS60118??✅+ct	SS02825?	SS87094+4G?		SS66615?orG?	SS65885✅	IS101007?
FB4I	LALCREFB4	no GAL4 parents
FB4J	CRELALFB4_5	SS02752✅+4D but J uncommon	SS66662✅
FB4K	CRESMPFB4_3	SS66517✅	SS66508✅
FB4L	LALSIPFB4	SS61522✅	SS61592✅	SsS63368was omnibus	SS65237✅Mwas omnibus	SS63459✅	SS61122great line	SS67589exc.	SS61133	SS02921	SS67588no longer omn	SS61966	SS63452	SS61104	SS61193exc line	SS61590 ✅excellent line		SS61638✅exc line	SS61654weak and MCFO≠match	SS61653exc line but maybe weaker than others?				SS61661≠MCFO	SS61960good line	SS61970 ✅exc line		SS61969+Ct?
FB4M	CRENO2FB4_2	SS61395 was omnibus	SS61383delete when have new B copy; 67580 replaces this	IS67597	SS67635	SS67636cMCFO shows2ct	SS61410>omnibus	SS67580✅replaces SS61383; diff parents than -35 and -36			SS21810IS≠SS(reimage)>67635	SS61396good	IS72940
FB4N	SMPCREFB4	SS95185✅	SS66004✅	SS14617✅weak, 1 brain blank
FB4O	CRESMPFB4d	revisit: crosses on hold pending results of diagnostic cross			SS02731?<FB4P_a	SS62763?	SS60280? Or P?Q?		SS91010 ✅4O&4R	SS66540:4O, 4R, 4Q_a(Q_a is in IS)✅	SS60295? FB4O and 4R by M	SS62761	SS02908	IS63113?IS≠Ssreimagestill wrong	SS60295prob more likely FB4Q_a bc only 1 CB				SS61475good line, g; VNC not great, >1ct				SS60319	SS60321	SS60327	SS60328✅exclinekeep	SS75876 ✅exc line	SS60281	SS60320 or 4P_b? better than 60321			SS60451 or R?	SS60455	SS61473?+weak ct	SS61483?	SS59090	SS62765could be clean for 4O; looks like 4O			SS62743 +ct	SS91008? IS≠SS	IS75717?	IS66617?+ct	SS66619?+ct	SS61649:✅exc line.		SS60327	SS60320✅ FB4P_a best fit but IS likely FB4O good line
FB4P_a	CRESMPFB4_ 4	61448 and _b and 4R	SS62766? Or 4R?	61431? Or 4R? Or T?	SS66643?	IS72746?+ct	SS46531?	SS61646?	SS60378?	SS61656?	SS60404wasomnibus	SS60280? Or 4O4Q		SS69197 ✅4O, 4P, 4Q_a, 4Q_b	SS02731?>FB4O		SS60316?	SS60304;2-3CB	SS60315	SS60320✅ a best fit but IS likely FB4O good line				SS62745?+Qa?+4P_a, 4P_b?	SS89767 4P&R?		SS75712?IS exc; SS blank		SS70869_a, _b✅	SS66620✅
FB4P_b	CRESMPFB4_ 4	61448 and_a and 4R	SS66544?better than 4P_a,4Q,4O			SS60420?+FB4Q_b?	SS61684?keep?		SS62766>1ct need to change omnibus	SS62768 best fit	SS69197 ✅4O, 4P, 4Q_a, 4Q_b	SS60280? Or 4O		SS60409	SS66622✅4pclean, weak		SS60316?	IS66577?	SS60306good also 4O?		IS66548?	SS60296 ✅b best fit		SS62745?+Qa?+4P_a, 4P_b?	SS89767 4P&R?		SS66544???	SS67631 ✅b best exc		SS67627?exc	SS89763only?	SS70869_a, _b✅
FB4P_c		SS60320 2CB so probably a or c; good line
FB4Q_a	CRESMPFB4_5	SS02828+4O, 4P✅	62759?mult ct		SS62745?+Qa?+4P_a, 4P_b?	IS75638 a_or_b good line rs	SS66540:4O, 4R, 4Q_a(Q_a is in IS)✅	SS60272a+b? not P, Q, o, r!		SS69197 ✅4O, 4P, 4Q_a, 4Q_b
FB4Q_b	CRESMPFB4_5	SS48762+4R✅ MI Can't rule out Q_a, too			SS62745?+Qa?+4P_a, 4P_b?	IS75638 a_or_b good line rs		SS60420?+FB4P_b?		SS60272a+b? not P, Q, o, r!	SS69197 ✅4O, 4P, 4Q_a, 4Q_b
FB4R	CREFB4	SS61448+FB4P_a and _b	62766? mult ct	SS61645 ✅good line	61431? or4P_a?	SS61446?	SS61450✅	IS61452	SS62941	SS89783 +4O✅	SS89767 ✅ poss has another ct			IS89771	SS60451 or O?	SS61437?	SS91010 ✅4O&4R		SS66540:4O, 4R, 4Q_a(Q_a is in IS)✅	SS61686mustbeR		IS69152?good		SS60295? FB4O and 4R by M
FB4X	CRESIPFB4,5	IS70686 +ct	IS70687?+ct	IS70690?IS good, Ssredo blank		SS70711?✅	BJD20E09
FB4Y	EBCREFB4,5	SS70742	SS70758✅good line	SS70895✅Bcopynosharedparentswith 93987	SS93987✅new omnibus ;shareparent with 70758	SS93960shareprent with 93987notasgoodas93987
FB4Z	FB4d5v	revisit: missed?	SS63351 FB4Z 5R, 5S		SS95217?+5S/5U?	SS69089+5S?		SS63390+5S?✅	SS95748✅	SS69215✅5R/5S/5U/4Z need mcfo
FB5A	LALCREFB5	SS69133bit weak	SS69229✅	SS69074✅	SS69102	SS69200✅weak but clean	IS70883?
FB5AA	SMPCREFB5_10	IS95267?+ct	SS71548???✅+CXcts	SS69105? Or 5C?
FB5AB	SIPCREFB5d	SS87368✅ best important Mc	SS53640Masayoshi	SS88855✅exc but 87368,32244>		SS89885	SS32244✅goodYoshi	SS53636goodline	IS69158?good	SS77566✅	IS94016	IS65996
FB5B	SMPSIPFB5d_1	SS95274+6Q best fits✅	SS02829	SS67490✅	SS69156✅	SS94435✅5B missing in SS		IS95245?	IS92375	SS92530	SS67498✅ 6Y,5B, 6R
FB5C	SMPCREFB5_1	SS71449 5C+5H?+ct?✅	SS69105✅
FB5D	CRESMPFB5_1	IS71743?+ct	IS72943?+ct	SS71471?+ct	SS71764+5T✅	SS66648?+5X?+CXct✅		SS72795+6V+6U✅	SS95266✅weak+ct?
FB5E	CRESMPFB5_2	SS71800? lots cts
FB5F	SMPCREFB5_2	SS66597+ct✅	SS71803✅+5Q, 5X+?		71742	SS61697+5G+ct?	SS71774+5Q✅	IS71812?+5F?+5Q?+ct		IS71752	SS75670 5X?+5F?+5Z?+5G?	IS71729?
FB5G	SMPSIPFB5,6	SS71748?+ct,need MCFO	SS71745✅ plus CX ct		SS61697+5F?+ct?	73005
FB5H	CRESMPFB5_3	SS42163+6H+7B	SS71491?A copy good	SS70688?+ctmessy	IS77034✅ SSblank	SS100552✅ 5Hbest fit	SS72834+6H
FB5I	SMPCREFB5_3	SS100553✅exc
FB5J changed 7.17	SMPCREFB5_11	SS72322+4A;✅ 1-3CB per hem but 5J only 1. 4A good fit but not enough CB. Not 5M, 5W, 5K, 5L, 4D
FB5K changed 7.17	CRESMPFB5_7	SS04754 check this is EB	61953	SS62184+5L	SS70334✅	IS70872+ct	SS70915 good; SS blank; worth remake	IS70718?+ct	SS63525?	SS75847good✅	SS75848+6O	SS69729goodblank	IS69783?+ctgood		SS47471≠SS; worth remake		SS70354✅good line	SS70353✅	SS69754✅+ct	SS70925✅ IS fits 5L, SS 5K so maybe both
FB5L	CRESMPFB5_4	SS61525	SS61528✅	SS61530?+FB6O	SS63528+7H+6O?+FB5+6N/P?		IS66668excIS≠Ssreimage		IS70345:5L; SS:5N	IS70347	IS70783	IS70388	SS70875✅excline	IS70916?	IS75877good	SS75878✅exc	SS70925✅ IS fits 5L, SS 5K so maybe both
FB5M	CRESMPFB5_5	SS69713 5W+5N+5M	SS70951?exclineIS≠SS		SS95675✅+5N
FB5N	SMPCREFB5_4	SS69713 5W+5N+5M	SS95262✅messy	SS70945✅exc line	SS70946?IS excline IS/SS mismatch	SS70947?IS≠SS	SS70948?IS excline IS/SS mismatch	SS70949✅excline*IS has second FB ct		IS66654?5W?	SS95675✅+5M	SS95668?5N or 5W	5 crosses incl 2 parents of exc lines did not yield clean lines
FB5O	SMPCREFB5_5	SS61471+8G?+ct✅	IS53180?	SS72427?or 5P?blank		SS42978 in MCFO
FB5P	SMPCREFB5_6	SS75671?+ct IS≠SS	SS71429+5T?+5Z?	SS72427?or 5O?SSblank	SS71803 +may have 5P??		SS69143?+5Q+? Lots ct
FB5Q	SMPCREFB5d	SS67481? Reimage	SS71790✅M+5F	SS71803✅ +5F,X not good	IS71431?	SS66644?	SS71742✅****	SS69143?+5Q+? Lots ct	IS71805?	IS71744?	IS71746?+ct	IS71741?+ct	IS71789?	IS73640	SS71774+5F✅	SS71513✅ SSdiff parents than IS due to unavail lines;1 Acopy good					SS71722✅	IS71812? +5F?+5Q?+ct
FB5R	FB5	SS63351 FB4Z 5R, 5S		SS69215✅5R/5S/5U/4Z need mcfo	SS95673✅5R or 5S or 5U good but weak
FB5S	FB5d,6v	SS63351 FB4Z 5R, 5S	SS95216+5U?	SS69215✅5R/5S/5U/4Z need mcfo	SS95673✅5R or 5S or 5U	IS95689or5U excline		SS69089+4Z?	SS63390+4Z?
FB5T	CRESMPFB5_6	61431? or P or R	IS71759?IS≠SS A,B checked	SS61439✅clean,weak	IS71429+5P?	SS71706?✅+5X; good,may have 5T would account for CB#	IS71763?	SS71764+5D✅	SS95217?+4Z?5U?	SS71758✅	SS61482+5F	SS71429+5P?+5Z?
FB5U	FB5d	IS95216+5S?	SS69215✅5R/5S/5U/4Z need mcfo	SS95673✅5R or 5S or 5U	SS95689or5Sxcline
FB5V	CRELALFB5	revisit; need to subdivide		SS02811+ct	SS61498	SS61497	SS61508	SS71754?+5X	SS71788	IS71757?+ct	IS73641?	IS75658SS blank	SS75657; 1 brain 5T	IS75660	IS75646	SS75693✅Maybe also 5A but can't see CB. Seems must have something to cover what 5V does not.	IS75720?	IS88810, 88826, 88828, 88830, 88845,88848,88815, 88812,88816,53501		SS88825✅	S88827✅	IS102087✅exc		SS71419?
FB5W	SMPCREFB5_7	SS95617✅	IS66650,66651?,		SS66653✅	IS66655	IS66654?5N?	SS697135W+5N+5M	SS95675✅	SS95616✅	SS95668?5N or 5W
FB5X	SMPCREFB5_8	SS89742✅weak; IS best	SS71754?+5V	IS71725?	SS66648?+5D?+CXct✅	IS69125?	SS69153?	IS75670?+5F?		SS71706?✅+5T; good,may have 5T would account for CB#
FB5Y	SMPSIPFB5d_2	SS70691?+5Y?6B?	SS70732✅+cts	IS71736?	SS71770?	SS64472?	IS71785?	SS71787: 5Y+7L✅	IS71737?	IS71740?	SS63470prob not+6B	SS63455+6B✅Best guess	IS75721+ct nice line	SS73053?+6B✅some question but must be
FB5Z	SMPCREFB5_9	IS71753	SS72394IS≠SS	SS71797mult ct	SS71836✅weak; IS strong; best fit	SS71809✅	SS72410 ✅ 1 good but other not 5Z nor is IS			SS73638?✅	SS71429+5P?+5T?
FB6A	SMPSIPFB6_1	SS57656	SS54882looks like 2ct	SS71433exc; occ +ct	SS54317maybe worth keeping but _44_E1 not 6A				IS70752	SS24820	IS71517	SS70843nucleus not like 57656 but may just need >n			IS70752	IS71510+6C_b	IS95630	SS95731exc ✅multilobed like 57656; ~2 per hemis			SS102053+6I✅
FB6B	SMPSIPFB6_2	SS72415✅	SS61454+7L?	SS70691?4X?+5Y?6B?		SS63455+5Y✅Best guess	SS73053?+5Y✅some question but must be	SS729086B&7L?✅	SS72722✅	72293, 72725, 72910, 59227, 72308	SS63470+5Y	IS75722+7L	SS94480:6B,7L,5Y
FB6C_a	SIPSMPFB6_1	SS04880	SS70896?+6Z?+6C_b✅+more not useful	SS70864?+7too many to ID	SS72410?or 6G?IS≠SS but SS is FB5Z tho parents unknown		SS95730?+6C_b+6D	SS71442_a&_b
FB6C_b	SIPSMPFB6_1	SS71510+7A	SS71508+ct✅	SS71442_a&_b	IS76060+6D	SS95730?+6C_a+6D
FB6D	SMPFB6	SS04880?	SS56046✅+6C_b	SS95701+6C_b+6A?		SS76131✅+ct	SS56343omn for now until get better;6A,6C_b,6D		IS76161	IS70943	IS71732	SS95730?+6C_a_b
FB6E	SIPSMPFB6_2	SS70753✅	IS63178?+ct	SS72798✅
FB6F	SMPSIPFB6_3	SS71440not sure 6F in SS✅	SS59390+ct
FB6G	SIPSMPFB6_3	IS100563?+ct	SS72410?or 6C_a?		SS72730✅	SS72854✅	SS72411✅exc	IS73091?	SS73090+2M?✅	SS70710 6I,6G,7A✅ see all in diff brains	SS72846?✅
FB6H	SMPSIPFB6_4	SS95649✅new omnibus [newest has 2nd cell]	IS95613	SS42163+5H+7B	is72342	SS72834+5H	SS72375 3 brains, ea diff ct:6H,5H,7B	SS95720✅exc	IS95719	IS95650
FB6I	SMPSIPFB6_5	SS70385+lots cts	SS75992+ct✅	IS76063?+ct	SS70710 6I,6G,7A✅ see all in diff brains
FB6J	FB6_1	SS71436 6J+L+5U+7D?not good line	SS63353+7D+6J	SS95642✅	SS101367✅plus FB and non-CX ct
FB6K	SMPSIPFB6_6	SS72302	SS77104+8C	IS77098+8C	IS77074+8C	SS77073+8C	IS77036
FB6L	FB6_2	SS71436 6J+L+5U+7D?not good line	SS95206✅	SS95750+7J✅+D7
FB6M	WEDLALFB6	SS61460was omnibus;has non-CX cell	SS72685good	SS72731✅newomnibusrobotcopyweak but new brains might be stronger	SS72347	SS72981	IS72734	SS49931✅MInew omnibus		SS61461	IS29896	IS29932	IS72345	IS72418	IS72679	IS72682	IS72684	IS72690	IS72820	IS72978
FB6N	CRESMPFB6_1	SS04439+ct	SS62486? Also 7H? FB2		SS63515?+FB6O;MCFO≠match		SS63528+ct	SS63514?remove from omnibus?: 6O,6N,7H		SS102116:IS is 6N, SS is 6O; likely both since backgrounds are same/null✅	SS70349+6O✅	SS63520 6N+7H?		SS68670 7H+6N+6O✅		SS76391+6O✅
FB6O	SIPSMPFB6_4	SS61530?+FB5L?	SS70349+6N✅		SS63515+FB6N;MCFO≠match		SS63519?+7H+ct		SS63514?remove from omnibus?: 6O,6N,7H		SS68670 7H+6N+6O✅		SS63528+5L+6O?+FB5+6N/P?+7H			SS76391+6N✅		SS102116:IS is 6N, SS is 6O; likely both since backgrounds are same/null✅	SS75848+5K
FB6P	SMPCREFB6_1	SS60355?weak+FB4Dremove as omnibus	SS60140✅	SS60161 ✅robotVNC ok	SS61514?+7E?	IS71515?+ct	IS76154+ct	SS69824✅	IS76150+4A?
FB6Q	SIPSMPFB6_5	IS92385perfect but SS blank ABcopies checked	SS67481? SS blank	SS67486 ✅A,B now good		SS95274+5Bbest fits✅	SS61855?+FB6T	SS61862?+6T?	IS67481?exc reimage SS	SS92470✅+6T?	SS92475	IS75867+6T	IS67489?	SS94529✅
FB6R	SMPSIPFB6_7	SS67498 ✅6Y,5B, 6R
FB6S	SIPSMPFB6_6	SS92377+7F?✅	SS101453+6Q?✅
FB6T	SIPSMPFB6_7	IS75524?	SS61862?+6Q?	SS92465✅ IS has +ct	SS61496?	61494?+ct?	SS61855+FB6Q?		SS95272✅+ct	SS92409✅	IS75867+6Q	SS92390✅newomibus?		IS92476?	IS92392+8F_b	IS92496+8F_b?	IS92519?+ct	SS67563✅	SS92470?✅+6Q
FB6U	SMPCREFB6_2	60184?but 2019≠2022		SS94782+6V✅	SS95180✅	SS72743+6V?✅best guess		IS72751?	SS72795+6V+5D✅
FB6V	SMPCREFB6_3	SS35622+ct	SS95212✅+7I	SS72795+6U+5D✅	IS73121?	SS72743+6U?✅best guess		SS101418+8G	SS94782+6U✅
FB6W	CRESMPFB6_2	SS66599?+ct 6X	SS73005✅+6X?
FB6X	SMPCREFB6_4	SS95239+ct✅	SS73005✅+6W?
FB6Y	SMPSIPFB6_8	SS67498✅ 6Y,5B, 6R		Checked Hideo's 98,658 CDMs, my and Gerry's data. Includes addl 3088 dating to 9.18.22.
FB6Z	SMPSIPFB6_9	SS4880?	IS72413?+ct need mcfo
FB7A	SIPSLPFB7	SS60754?	SS55876Mexcellent line keep		SS60754 and 2F_a weak		SS55888same parents 55876✅		SS62562	SS62582good	IS95226	IS63171?	iS63173?	SS94578✅exc line		IS62379	IS71409	IS101362?	IS101392	IS101393	SS55882likely B, maybe A, prob not K			SS63166 ✅best fit		SS70710 6I,6G,7A✅ see all in diff brains
FB7B	SMPSLPFB7	SS56699?	SS62566	SS60754?	SS67858✅plus weak similar cell		SS60465?	SS62563✅+weak (7A?) 2cb		SS62561+ct	SS42163+5H+6H		SS55882 likely B, maybe A, prob not K
FB7C	SMPSIPFB7_1	SS67505✅7C&/or7M?		IS94477?
FB7D	FB7,6	SS02860 or 7J?	SS63353+7D+6J		SS77099?+7J✅	SS70837or7J✅7D better fit	IS95750+6L or 7J		SS68804?+7J?+ more?✅
FB7E	SMPSIPFB7_2	SS61514?+6P?	SS95241✅	only one GAL4 possibility		IS95219?+ct	SS95240✅weak, +ct	SS95218 SS blank
FB7F	SMPSIPFB7_3	SS92377likely, +6S✅	No GAL4
FB7G	SMPFB7,8	SS94527✅	SS94781✅robot	IS95177	IS67781?	IS72326	IS72845
FB7H	SMPFB7	SS63542?✅+ctNOT SURE 7HM	SS02720	SS63519+6O+ct	SS63528+5L+6O?+FB5+6N/P?		IS63566?	SS68670 7H+6N+6O✅	SS63520 ✅-NOT SURE 7H6N+7H?		SS72398 6N+7H✅
FB7I	SMPSIPFB7,6	SS94465✅+6U?	IS72352?+ct SS blank		SS94527 maybe✅		SS95212✅+6V
FB7J	FB7,8	SS77099+7D?✅	SS63353+7D+6J	IS95750+6L or 7D		SS77061✅exc		SS68804?+7J?+ more?✅	SS70837or7D✅	SS95750+6L✅+D7	SS63411 ✅exc poss+7D; 2-3CB per hemis
FB7K	SLPSIPFB7	SS62366? IS≠SS	SS63022✅	IS62467?
FB7L	SMPSIPFB7_4	SS61682 but has an occasional FB8H		SS94480?+6B	SS75637best; AB still blank in redo	SS61682 also has FB8H		SS61454+ct	SS61575+ct	SS61676	IS75871	IS100556+8A+8H	IS100560+ctgreat		IS71474ok	IS75922	SS75905✅	IS75945?	IS75921?	IS75722+6B	IS75907 Ssblank		SS729086B&7L?✅		SS71787: 5Y+7L✅
FB7M	SMPSIPFB7_5	SS94504✅ &M,8D,maybe 8F_b best fits	SS67505✅7C&/or7M?	IS94477?prob7C	SS94607?+8D?✅
FB8A	SLPSMPFB8_1	SS61677 8A&8H	SS61506	SS61457+FB8H	SS60174?8H?+7L	SS61660+ct	SS61678+8H?	IS100556+8H+7L		IS75636	SS68777✅ out?	IS68785?or8H?	IS68816orH?	IS68786	IS68787	SS68820+ct✅		SS68790✅	IS68837	IS69191	IS76170+H?	SS61947orH? Or both?✅		SS68788✅exc SS 8H best fit but some >3CB, IS 8A best fit; 8A+8H?
FB8B	PLPSLPFB8	SS61484	SS61503M	IS61500	SS61587+ct	SS61934+8C✅	SS61940 ✅B only?	SS61501+8C	SS61705&C	SS61673+8C	SS61941✅ B only	SS61943	SS65331+C✅	IS70715+C	IS61937+C	IS101380	IS101379B,C		IS102124B,C	IS102063B,C
FB8C	SMPFB8	SS68037toss if 92501 SS=IS	SS69117✅new omnibus;exc line did have two 8B in MCFO	SS69169toss if 92501 breeds true	SS92501✅	SS61492	SS61503?+8B	SS61705&B	SS68117+ct	SS61673+8B	SS92503✅great, little VNC	IS101433	SS65331+B✅	IS70715+B	IS61937+B	IS102119	IS101379B,C	IS102091	IS102124B,C	IS102063B,C	IS101036
FB8D	SLPSMPFB8_2	IS67500??+ct	IS69079	SS69740?	SS92547✅messy	IS92557	SS92552✅?+8F_b?	IS94506	SS92555 ✅	IS76156?+ct	SS94607?+7M?✅		SS94504✅ &M,8D,maybe 8F_b best fits
FB8E	SMPSIPFB8_1	SS94810✅v weak	SS69062✅	SS69068 2of3 8E&8G✅
FB8F_a	SIPSLPFB8	SS69740?	IS75518? Or _b		SS69744+b?	SS75507prob_b; weak		IS92522_a? and _b?		IS92392+6T?	SS75533 and _b		SS75530omnibus													IS92518+_b			SS94507?	IS75532+b
FB8F_b	SIPSLPFB8	SS69168	SS67484?orb or D?	SS92533✅	SS69775was omnibus	SS75529?	SS75533 and _a	SS75530omnibus	SS75533?Mwasomnibus	SS67484 or a or D?	IS92521?	SS75531robot	SS69148✅	75531/30 share parent; 30/67484 share parent				SS75507prob_b; weak		IS92518+_a	IS92518+_a	IS92496+6T?	SS94507?	IS75532+a	SS69744+a?	SS92552✅?+8D		SS94504✅ &M,8D,maybe 8F_b best fits
FB8G	SMPSIPFB8_2	SS61471+5O?+ct	SS04833?latest images blank		IS72844	IS73004+ct	IS73123?+ct	IS71811?+ct	IS72749?+ct	IS73120?+ct	IS95200	IS69063	SS69064+ct	SS101022+ct✅	SS102104must be 8E too based on CB#✅		SS101418+6V		SS69068 2of3 8E&8G✅
FB8H	SMPSLPFB8	SS61677? probably has FB8A too based on cell #	SS61682 was omnibue; also has FB7L	SS61504?	SS50371? Mi +ct	IS75678prob 8A and 8H	SS75512?excline;2ct?_G2	SS61457+FB8A	SS61577+ct+8A?	SS61578:fits FB better than does 8A	IS71478?	SS61598I think no 8A		SS61458	SS60174?8A?+7L		SS61678+8A?	SS63928?or 7L/8A		IS100556+8A+7L		IS75946	IS68780	IS68785?or8A?	IS68816orA?	SS61947orA? Or both?✅	SS68788✅exc SS 8H best fit but some >3CB, IS 8A best fit; 8A+8H?
FB8I	SMPSIPFB8_3	89g07,125h05,	IS71811
FB9A	SLPFB9_1	SS68016✅+9B/9C? Based on cell#	SS59629✅6 CB+9C_b? could also have C_a			SS92397✅?best fit; poss 9C_a/b
FB9B		SS68028	SS68075a,b or e	IS68030?	SS68061	SS68049✅	SS68066 SSblank	IS68046?a or e	SS68005 b or d	IS68006?	SS68047FB9B✅
FB9B_a	SLPFB9_2	SS48756 revisit and narrow down to subtype			SS50413slp-ab!	SS68028 or b
FB9B_b	SLPFB9_2	SS68005?	SS68061+c best hit		IS67964?	SS68075 is 9B excdon't know subtype			SS68028 or a	SS68063✅ or 9B_e best fits	IS68001?	IS68059?	SS68049_b or c; b better✅exc few CB	IS48744?	IS68110?
FB9B_c	SLPFB9_2	SS68061+b best hit	SS68049_b or _c✅exc
FB9B_d	SLPFB9_2	IS68006?
FB9B_e	SLPFB9_2
FB9C_a	SLPFB9_2	SS59629✅6 CB 9A+9C_b? could also have C_a
FB9C_b	SLPFB9_2	SS59629✅6 CB 9A+9C_b? could also have C_a
FC1	FB2CRE	SS60352 (>1ct)	SS60158M✅	SS59801✅ keep for me, too	SS60159✅ Mkeep for me when GMR done	SS64320 pretty goodsave as omnibus when GMR done	64331M ✅ pretty good		SS59799M v weak related cell	SS64334Momnibus;save for me when GMR done	SS60353Mkeepforme when GMR done	SS60370Mkeepforme when GMR done	SS60157	SS60366	SS54552	SS60308 mult FCs	SS60346	SS60349✅ could be clean		SS60350 could be clean		SS62493 subset; useful? MCFO doesn't match
FC1C
FC1F	SS64404 ✅or 1C better fit with 1F given CB#
FC2A	FB1-5CRE	FC2s all different
FC2B	FB1d,3,5,6CRE	3 crosses unlikely
FC2C	FB1d,3,6,7CRE	Only 1 possible hit
FC2D
FC3	FB2,3,5,6CRE	SS64332?Mtoo many CB?	SS64305?Mwas omnibus;	SS64336	SS62856bestnew omnibusMCFO is FC3only	SS62852	SS02880goodmore MCFO to be sure?	SS60142	SS02883	makeomnibusSS02900 MCFOconfirmed		SS02902	SS64312?	SS64350	SS64368	SS64370	SS64375	00171+ct	SS60349✅ IS=SS≠MCFO		SS60348✅
FR1	FB2-5RUB	SS60081✅best; omnibus	SS60088Mgood	SS60094M	SS60143	SS60133.✅better than 60094
FR2	FB2-4RUB
FS1A	FB2-6SMPSMP
FS1B	FB2,5,SMPSMP	SS02920 +FS2
FS1C	now part of FS1A
FS2	FB3,6SMP	SS02920 +FS1B
FS3	FB1d,3,6,7SMP	SS89746✅
FS4A	see attached comments
FS4B	see attached comments
FS4C	FB2,6,7SMP
GLNO	LGNO	SS46517 a copy	SS46524	SS47436
IbSpsP	IbSpsP	SS25983	SS04778
LCNOp	LCNp	SS46507 was omn	SS46525	SS46529✅
LCNOpm	LCNpm	SS47358great	SS68763	SS42273exc line check parents may keep	SS47410	SS47384great	SS47363good
LN	LNO2	IS68761creimage	IS83782c	SS58696	IS83789?	SS47378	SS47399	SS47354
LNO1	LNO1	SS47398✅	SS47399	SS47405✅was omn		SS47354	SS58696	SS95213✅
LNO2		SS90977✅exc	SS83782✅
LNO3	LNO3	IS65267 IS blank
LNOa (NO3a)	LNa	SS47432	SS47406	SS63502new omnibus
LPsP	LPsP	SS52578	SS52682exc line	SS52684	SS52604
Delta7	Delta7	SS00193	SS02234	SS00119	SS02238	SS52313best	SS52261	SS52260	SS52306	SS52257
EL	EBGAs	SS02281 most recent image is different cell type	SS00407	SS00027	SS00091✅BEST but tossed; eithe remake or 60093	SS60093	SS00026✅	SS53322is60093 better?		SS00094	SS02280
EPG	EPG	SS02965	SS00090	SS00098
EPGt	EPGt	SS50576	SS02254
PEcG	canal	SS02195✅exc	SS56252✅
P1-9	Sps-P PBG1/2-9.b-SPSi.s	SS52267was omnibus	SS56247 omnibus	SS00153 new omnibus
P6-8P9	P6-8P9	SS00189 new omnibus;secondary	SS00117 clean, good	SS00118 best better than 00117
PEG	PEG	SS02191 a copy	SS27853robot	SS61190>than27853?		SS04773
PEN_a(PEN1)	PEN1	SS62862 (anat too)	SS62863(anat)same parents as 62862
PEN_b(PEN2)	PEN2	SS02232robot	SS02233	SS02141	SS54295 A copy	SS52285	SS04912
PFGs	PFGs	SS52590	SS53175was discarded	SS52547	SS62597 same as 62596	SS62596 same as 62597		SS20046	SS77032✅exc
PFL1	PFLC	SS53185	SS02239good line	SS00280 good line		SS52340	SS47735 good line	IS100561✅exc
PFL2	PB1-4FB1,2,4,5LAL	SS82329;split issues	SS82331	SS82330✅
PFL3	PB1-7FB1,2,4,5LAL	IS82278	SS82330✅	SS04694	SS00135✅	SS60291✅mustbePFL3	SS82335✅MCFO;can't rule out also PFL2
PFNa	PFNa	SS02255	SS00190	SS00159	SS00081	SS00043
PFNd	PFNd	SS52338	SS52669	SS00078	IS63167
PFNm+p		SS52245	SS52244	SS00425	SS00191
PFNm_a	PFNm_a	haven't been able to separate p from m compartment						s
PFNm_b	PFNm_b
PFNp+m		SS52245	SS00191	SS00425
PFNp_a	PFNp_a
PFNp_b	PFNp_b
PFNp_c	PFNp_c
PFNp_d	PFNp_d
PFNp_e	PFNp_e
PFNv	PFNv	SS52628	SS52577	SS53191	SS53161
PFR_a (n=26)	PFR_a	SS02293✅ prob both based on cell#			02270✅ based on CB#		SS02851 both?
PFR_b (n=16)	PFR_b	SS02293✅ prob both based on cell#			54549✅
SA1_a	SLP.s-ABi.b	SS50464	SS50498 exc line	SS50502✅	SS50510✅
SA1_b	SLP.s-ABi.b
SA1_c	SLP.s-ABi.b
SA2_a	SLP.s-ABc.b
SA2_b	SLP.s-ABc.b
SA3	SLP.s-ABic.b
SAF	Slp-AB-FBl8	SS50477(same as 50419); not on robot	SS50420✅	SS50417	SS50517notonrobot	SS50419✅	SS68682✅+FB1J
AF/vDelta_a above
IbSpsP		SS03951**new omnibus		SS04778 omnibus	SS25983
P1-9 above	SpsP	SS00153 new omnibus	SS56247 omnibus	SS52267 was omnibus;exc line but shares parent with omnibus	SS52265
vDeltaA_a	AB-FBl8, AF	SS02718+vDA_b	SS04444	SS50447 +rare vDA_b in MCFO	SS50487
ExR1(helicon)	Not Assigned	SS09135good	SS56797+ct	SS56803good	SS59436✅new omnibus		SS04830✅new omnibus touch in VNC;			IS89740
ExR2	Not Assigned	SS62453 v.good	SS59679✅	SS58826 ✅mr	SS60753 v. good	SS63515MCFO;not 20x
ExR3	Not Assigned	SS16969 was omn	SS48735 Masayoshi		SS61641	SS82737weak	IS48768	IS16969	IS48742if82737IS≠SS stab this line		SS82798	SS82773✅exc
ExR4	Not Assigned	SS58602	IS58794	SS58766	SS58769was omnibus	SS58788best	IS58377great butIS≠SS		SS58771	SS58784✅best
ExR5	Not Assigned	SS65188 vvgood	SS65155 vvgood	IS29941 notbad	SS51128✅JG	IS51135	SS82294✅	SS51169JG
ExR6	Not Assigned	SS53623 +ct	SS58754not great	SS53617 ✅new omnibus Masayoshi
ExR7	BN2	SS65157 ✅	IS65049	SS59599Mtossif82313good	IS85756 if82313SS≠IS stab this line	SS82313✅
ExR8		SS56377	SS56379good	SS56384good	SS49695 ✅B	SS65091v good	IS65369	SS65159v.good	SS65061was omnibus	SS65853vgood	SS65849✅
ER1_a	Not Assigned	SS65915✅ckeep not omnibus;reimage weak	SS04805?+ct c was omnibus	SS04698+ct c	SS04766c	IS65286c	SS00057✅a,b new ombnibus	SS04764✅	SS04804✅
ER1_b	Not Assigned	SS04764 a,b	SS04905+ct c	SS04804c	SS65915✅ckeep not omnibus;reimage weak	SS04698+ct c	SS00057 a,b
ER2_a	Not Assigned	IS58258?+ct	67649?	SS04772✅ (_a,_b,_d)
ER2_b	Not Assigned	SS04772✅ (_a,_b,_d)	IS58258?+ct
ER2_c	Not Assigned	SS62771	SS62792 ✅	SS62810 ✅+ctsameparents as 62789	SS04825	SS62789✅sameparents62810	and a number of ? Lines		IS58154	SS62796+4m	IS58223?	IS58186?	SS62771sameparentsas62792
ER2_d	Not Assigned	IS58258?+ct	SS04772✅ (_a,_b,_d)
ER3a_a	Not Assigned	SS59282	59273IS:SSmismatch		SS59119	SS59555>1ER3 subtypes	SS62396	SS04710	SS00052	SS03944	SS59574
ER3a_b	Not Assigned	SS59281 best fit ✅	SS59282	59273IS:SSmismatch	SS59082	SS59119	SS59555	SS62396	SS04710	SS59288?	SS79774 or _d?_b most likely	SS03944	SS59574
ER3a_c	Not Assigned	SS59282	59273IS:SSmismatch		SS59119	SS59555	SS62396	SS04710	SS03944	SS59574	SS79618exc line	SS79844✅exc lineSS blank remake
ER3a_d	Not Assigned	SS59282	59273IS:SSmismatch		SS59119	SS59555	SS62396	SS04710	SS79774 or _d?_b most likely	SS03944	SS59574
ER3d_a	Not Assigned	SS58605?>1ct	SS004931?	SS04095?	SS79882✅exc line c best fit,SS blank request redo	IS79658	SS79782✅a IS best fit; SS blank or wrong EB ct		SS79676✅a or c best		SS79887	SS79886✅
ER3d_b	Not Assigned	SS04815?	SS04938?	SS79883b,c,d✅	SS79745b,c,d	SS79785?	SS79837 b,c,d✅		SS79887
ER3d_c	Not Assigned	SS79884 ✅exccould have b/d but most don't fit microglom in LT		SS79883b,c,d✅	SS79745b,c,d	SS79882✅exc line c best fit,SS blank request redo		SS79785?	SS79837 b,c,d✅	SS79676✅a or c best	SS79742_cbest		SS79887
ER3d_d	Not Assigned	IS79008?	SS79883b,c,d✅	SS79745b,c,d	SS79785?	SS79837 b,c,d✅	SS79887	SS79886✅
ER3m	Not Assigned
ER3p_a	Not Assigned	SS17020? C+ct	IS65171?	SS67611✅
ER3p_b	Not Assigned	SS17020? C+ct	IS65171?	SS67611✅	SS03987?
ER3w_a
ER3w_b	Not Assigned
ER4d	Not Assigned	SS04760c	SS41231c	SS39835cexcline	SS04147+ct c	SS41290c	SS41208 c excellent	SS39836c✅
ER4m	Not Assigned	SS62043	SS62042	62044	IS64453	SS64455✅	IS78782≠SS	SS78687✅	SS78657✅	SS79683✅	SS79833✅SSblank	IS77861v.good	IS79721v.good		SS41209 ✅
ER5	Not Assigned	SS59080	SS53771	SS56094✅robot	SS41262✅exc.line new omn	SS49713	SS41194 great line	SS53692	SS49711good line	SS00003	SS41262good line	SS53754	SS39845
ER6	Not Assigned	SS58727	SS58830	IS58836	IS58816good	SS58875	SS58779	SS58778robot	SS58814	SS58833✅omnibus	SS58815goodline;discard when GMR done	SS58775	SS58828	SS58831
Slp-A	SS50510 exc	SS50502exc	SS50498exc	SS50464	SS50413	SS50440	SS50467	SS50513	SS50525
AB	SS50413
AF AB-FBl8 vDA_a	SS02718	SS04444	SS50447	SS50487	SS50387	SS24258
SAF SLP-AB-FBl8	SS50420	SS50517	SS50477	SS50417	SS50419✅	SS50478	SS50515	SS02922 was omnibus for 1J		SS68681✅	SS68682+SAF✅
